# Working together to control mutation: how collective peroxide detoxification determines microbial mutation rate plasticity

**DOI:** 10.1101/2023.09.27.557722

**Authors:** Rowan Green, Hejie Wang, Carol Botchey, Nancy Zhang, Charles Wadsworth, Andrew J McBain, Pawel Paszek, Rok Krašovec, Christopher G Knight

**Author notes:** Corresponding Author (CGK); (RK).

## Abstract

Mutagenesis is responsive to many environmental factors. Evolution therefore depends on the environment not only for selection but also in determining the variation available in a population. One such environmental dependency is the inverse relationship between mutation rates and population density in many microbial species. Here we determine the mechanism responsible for this mutation rate plasticity. Using dynamical computational modelling and *in vivo* mutation rate estimation we show that the negative relationship between mutation rate and population density arises from the collective ability of microbial populations to control concentrations of hydrogen peroxide. We demonstrate a loss of this density-associated mutation rate plasticity when *Escherichia coli* populations are deficient in the degradation of hydrogen peroxide. We further show that the reduction in mutation rate in denser populations is restored in peroxide degradation-deficient cells by the presence of wild-type cells in a mixed population. Together, these model-guided experiments provide a mechanistic explanation for density-associated mutation rate plasticity, applicable across all domains of life, and frames mutation rate as a dynamic trait shaped by microbial community composition.
