## Supplementary Data 3 for "Working together to control mutation: how collective peroxide detoxification determines microbial mutation rate plasticity"

time(min)	Glc_mg_per_l	OD	rep	Glc_M	cells_per_ml	time_s	cells_M	Column 9
0	3800	0.1579846	A	0.0210928424	1.579846e+8	0	2.623396e-16
0	3800	0.1579846	B	0.0210928424	1.579846e+8	0	2.623396e-16
0	3800	0.1579846	C	0.0210928424	1.579846e+8	0	2.623396e-16
60	3568	0.292	A	0.0198050688	2.92e+8	3600	4.848774e-16
60	3637	0.306	B	0.0201880704	3.06e+8	3600	5.081249e-16
60	3688	0.302	C	0.0204711586	3.02e+8	3600	5.014828e-16
120	3341	0.588	A	0.018545049	5.88e+8	7200	9.763969e-16
120	3372	0.62	B	0.0187171222	6.2e+8	7200	1.029534e-15
120	3409	0.622	C	0.0189224999	6.22e+8	7200	1.032855e-15
150	3148	0.764	A	0.0174737547	7.64e+8	9000	1.268652e-15
150	3187	0.812	B	0.0176902338	8.12e+8	9000	1.348358e-15
150	3201	0.838	C	0.0177679443	8.38e+8	9000	1.391532e-15
180	2902	1.01	A	0.0161082707	1.01e+9	10800	1.677144e-15
180	2846	1.04	B	0.0157974288	1.04e+9	10800	1.726961e-15
180	2885	1.24	C	0.016013908	1.24e+9	10800	2.059068e-15
210	2555	1.52	A	0.0141821611	1.52e+9	12600	2.524019e-15
210	2425	1.55	B	0.0134605639	1.55e+9	12600	2.573835e-15
210	2431	1.7	C	0.0134938684	1.7e+9	12600	2.822916e-15
